# Resolving the molecular niche of pulmonary fibrosis using cryopreserved human precision cut lung slices

**DOI:** 10.1101/2025.04.22.649643

**Authors:** Indu Sivankutty, Maniteja Arava, Jae Hun Kim, Zheming An, Erica Matsui, Debesh Sahu, Chunhui Cai, Holger Behrsing, Kaia Gerlovin, Matthew Paul Lech, Béla Suki, Ramaswamy Krishnan, Sangita Choudhury

## Abstract

**Background and methods:** Pulmonary fibrosis (PF) manifests locally and heterogeneously in the diseased lung. To uncover mechanistic underpinnings, we have utilized cryopreserved fibrotic human precision-cut lung slices (PCLS), and using single-cell spatial transcriptomics, mapped and interpreted the transcriptomic regulation of effector cell types/states.

**Results:** Cryopreserved-thawed fibrotic human PCLS retained canonical molecular and cellular PF hallmarks including fibroblast and myofibroblast accumulation, epithelial depletion, and vascular remodeling. Notably, these cellular changes were spatially co-incident with 1) collagen-rich regions enriched for extracellular matrix (ECM)-related genes (e.g., COL1A1, SPARC), 2) expanded fibroblast-endothelial crosstalk with enhanced chemokine signaling (CXCL12– CXCR4), 3) integrin-driven mesenchymal signaling targets (ANGPTL–integrin), 4) stress-adapted and immune-interacting Alveolar Type 2 cells with impaired surfactant gene expression, and 5) endothelial reprogramming toward a contractile and profibrotic phenotype. At the transcriptomic level, the spatially-defined fibrotic niche was characterized by increased gene expression related to immune responses (IGKC and IGHG1), fibrosis (collagen, fibronectin, and DCN), mechanotransduction (MYH11, TPM2, ACTG2, ACTA2), immune cell recruitment (CCL2, IL6, ICAM1), ECM remodeling (e.g. thrombospondin 1, THBS1), and decreased gene expression related to surfactant production (SFTPB, SFTPC). At the functional level, the fibrotic niches were defined by the activation of three fibroblast mediating signaling pathways: (1) the matricellular glycoprotein, SPARC, (2) Relaxin signaling, and (3) multiple immunoglobulin transcripts, including IGHA1, IGHG1, IGHG3, and IGKC.

**Conclusions:** We verify model fidelity, identify both known and unanticipated pro-fibrotic genes, and advocate for the expanded use of spatial transcriptomic measurements using cryopreserved human PCLS for disease modeling and drug discovery.
