## Supplemental Table1 for "Resolving the molecular niche of pulmonary fibrosis using cryopreserved human precision cut lung slices"

### Sheet: DEGs_all
gene	p_val	avg_log2FC	pct.1	pct.2	p_val_adj	cell_type
SFTPB	1.00476e-23	-1.05006	0.374	0.826	1.4992e-19	Dendritic cells
SOCS3	1.98278e-19	-0.76089	0.197	0.617	2.9585e-15	Dendritic cells
C11orf96	1.80136e-16	-0.626242	0.122	0.519	2.68781e-12	Dendritic cells
IGHA1	8.7086e-15	0.411233	0.224	0.026	1.29941e-10	Dendritic cells
ICAM1	1.55184e-14	-0.606945	0.109	0.46	2.3155e-10	Dendritic cells
COL3A1	1.8976e-14	0.581687	0.408	0.131	2.83141e-10	Dendritic cells
IGKC	2.36975e-14	0.63005	0.347	0.086	3.53591e-10	Dendritic cells
IGFBP7	5.3977e-11	0.367732	0.313	0.093	8.05391e-07	Dendritic cells
TSC22D3	3.43548e-10	0.321036	0.306	0.095	5.12608e-06	Dendritic cells
THBS1	8.72826e-10	-0.527363	0.17	0.443	1.30234e-05	Dendritic cells
NFKBIA	1.0511e-09	-0.461043	0.163	0.443	1.56834e-05	Dendritic cells
LDLR	2.85066e-09	-0.384704	0.034	0.262	4.25347e-05	Dendritic cells
HSPB1	7.178e-09	0.443151	0.497	0.257	0.000107103	Dendritic cells
CCN2	1.67425e-08	0.32149	0.299	0.107	0.000249815	Dendritic cells
IGHG1	2.02681e-08	0.416836	0.224	0.062	0.00030242	Dendritic cells
CSF3	2.79402e-08	-0.306641	0.007	0.195	0.000416896	Dendritic cells
SFTPC	3.07203e-08	-0.404127	0.435	0.717	0.000458377	Dendritic cells
TPM2	1.13841e-07	0.328782	0.286	0.107	0.00169862	Dendritic cells
PTGDS	1.57995e-07	0.284763	0.231	0.074	0.00235745	Dendritic cells
TMEM100	2.74616e-07	0.228971	0.218	0.067	0.00409755	Dendritic cells
SPARC	4.53531e-07	0.417639	0.449	0.255	0.00676714	Dendritic cells
MT-ATP6	4.85132e-07	0.473114	0.605	0.414	0.00723865	Dendritic cells
G0S2	6.60346e-07	-0.222392	0	0.15	0.00985302	Dendritic cells
BCL3	7.07152e-07	-0.24763	0.034	0.212	0.0105514	Dendritic cells
CALD1	2.11309e-06	0.258734	0.279	0.114	0.0315295	Dendritic cells
MIDN	2.80417e-06	-0.30049	0.075	0.257	0.041841	Dendritic cells
PTX3	2.98944e-06	-0.212611	0.007	0.148	0.0446054	Dendritic cells
SOCS3	2.8438e-32	-0.795651	0.207	0.646	4.24323e-28	AT2
ICAM1	3.59534e-32	-0.749824	0.121	0.581	5.3646e-28	AT2
IGKC	7.02845e-32	1.14282	0.359	0.081	1.04872e-27	AT2
C11orf96	1.4809e-31	-0.804866	0.152	0.595	2.20965e-27	AT2
JUNB	1.16823e-24	-0.709458	0.52	0.782	1.74311e-20	AT2
THBS1	2.67691e-20	-0.565603	0.106	0.452	3.99421e-16	AT2
JCHAIN	1.32836e-19	0.305317	0.111	0.01	1.98205e-15	AT2
IGHG1	1.66978e-19	0.982574	0.278	0.076	2.49148e-15	AT2
CD74	1.05325e-16	0.469834	0.657	0.384	1.57155e-12	AT2
SOD2	1.10237e-16	-0.486189	0.152	0.456	1.64485e-12	AT2
SFTPC	1.75539e-16	0.567696	0.955	0.902	2.61922e-12	AT2
IGHA1	2.49061e-16	0.652848	0.187	0.042	3.71624e-12	AT2
LRRK2	1.30347e-15	0.302587	0.253	0.076	1.94491e-11	AT2
PGC	2.25725e-14	-0.681107	0.384	0.655	3.36805e-10	AT2
IQCN	2.51065e-14	0.239403	0.187	0.047	3.74614e-10	AT2
ZFP36	5.17291e-14	-0.446777	0.485	0.734	7.71849e-10	AT2
MFAP4	5.91678e-14	0.202738	0.207	0.057	8.82842e-10	AT2
IGHM	3.26051e-13	0.718953	0.152	0.034	4.86501e-09	AT2
PTGDS	3.60759e-12	0.283864	0.258	0.094	5.38288e-08	AT2
BMP1	1.86835e-11	0.230062	0.212	0.071	2.78776e-07	AT2
BCL3	3.86155e-11	-0.295353	0.025	0.226	5.76182e-07	AT2
CSF3	4.64297e-11	-0.289279	0.005	0.193	6.92778e-07	AT2
NFKBIA	5.0328e-11	-0.399915	0.268	0.505	7.50944e-07	AT2
AQP1	6.51599e-11	-0.381936	0.379	0.614	9.72251e-07	AT2
LDLR	1.53002e-10	-0.328889	0.106	0.329	2.28295e-06	AT2
CXCL2	1.58878e-10	-0.324219	0.086	0.3	2.37062e-06	AT2
TSC22D3	2.53484e-10	0.232346	0.253	0.1	3.78224e-06	AT2
IER2	1.28842e-09	-0.390948	0.323	0.546	1.92246e-05	AT2
MIDN	1.80324e-09	-0.28271	0.056	0.243	2.69062e-05	AT2
HSPA1A	2.09106e-09	-0.370302	0.162	0.368	3.12007e-05	AT2
SBNO2	7.06088e-09	-0.25215	0.035	0.206	0.000105355	AT2
DNAJB1	2.03492e-08	-0.337321	0.152	0.348	0.00030363	AT2
SFTPB	3.11297e-08	-0.296391	0.884	0.967	0.000464487	AT2
IER3	4.99894e-08	-0.237001	0.04	0.198	0.000745891	AT2
FCN3	5.00945e-08	-0.250336	0.086	0.265	0.00074746	AT2
GPX3	8.26602e-08	-0.307895	0.172	0.358	0.00123337	AT2
SCGB3A1	1.05471e-07	0.231069	0.121	0.037	0.00157373	AT2
JUN	1.07504e-07	-0.392759	0.586	0.712	0.00160407	AT2
SDC4	1.82781e-07	-0.269995	0.212	0.406	0.00272727	AT2
LMNA	2.86053e-07	-0.298207	0.268	0.455	0.0042682	AT2
BAG3	4.31036e-07	-0.213899	0.061	0.213	0.00643148	AT2
IER5	4.52923e-07	-0.221742	0.056	0.203	0.00675806	AT2
SERPINE1	4.92294e-07	-0.275581	0.157	0.334	0.00734552	AT2
KDM6B	5.44987e-07	-0.200904	0.03	0.166	0.00813175	AT2
GADD45B	8.52929e-07	-0.227527	0.157	0.334	0.0127266	AT2
SLC34A2	9.25287e-07	0.325355	0.652	0.509	0.0138062	AT2
NFKBIZ	1.304e-06	-0.201257	0.051	0.188	0.019457	AT2
ITPKC	2.03304e-06	-0.231266	0.096	0.246	0.030335	AT2
SFTPB	0	-1.38139	0.364	0.891	0	EC capillary
PGC	1.53397e-173	-0.718818	0.077	0.45	2.28883e-169	EC capillary
C11orf96	3.41842e-120	-0.619791	0.234	0.577	5.10063e-116	EC capillary
CSF3	2.68216e-98	-0.300059	0.013	0.206	4.00205e-94	EC capillary
HSPB1	1.88207e-95	0.70432	0.563	0.262	2.80824e-91	EC capillary
SOCS3	2.08122e-88	-0.538069	0.414	0.702	3.10538e-84	EC capillary
THBS1	2.48076e-84	-0.519154	0.209	0.478	3.70154e-80	EC capillary
ICAM1	3.46553e-83	-0.50255	0.226	0.503	5.17091e-79	EC capillary
SFTPC	4.23332e-78	-0.455208	0.396	0.736	6.31654e-74	EC capillary
RGCC	4.7559e-72	0.415099	0.487	0.208	7.09628e-68	EC capillary
CXCL2	9.21324e-71	-0.269527	0.032	0.205	1.37471e-66	EC capillary
SDC4	3.99806e-69	-0.310815	0.073	0.278	5.96551e-65	EC capillary
ELF3	1.78579e-65	-0.235976	0.027	0.184	2.66457e-61	EC capillary
AQP1	4.13893e-64	-0.478618	0.497	0.695	6.1757e-60	EC capillary
SPARC	7.92753e-64	0.449655	0.599	0.348	1.18287e-59	EC capillary
COL3A1	7.50645e-63	0.448902	0.423	0.173	1.12004e-58	EC capillary
CALD1	5.03062e-62	0.390512	0.417	0.168	7.50619e-58	EC capillary
COL4A1	7.53743e-61	0.393498	0.466	0.213	1.12466e-56	EC capillary
SLPI	1.17095e-59	-0.220177	0.026	0.171	1.74717e-55	EC capillary
PTGDS	1.85379e-57	0.32952	0.323	0.098	2.76605e-53	EC capillary
TMEM100	3.45992e-53	0.331508	0.405	0.171	5.16255e-49	EC capillary
FOS	2.02454e-51	0.485333	0.634	0.432	3.02081e-47	EC capillary
LDLR	1.35371e-50	-0.271451	0.091	0.268	2.01987e-46	EC capillary
TSC22D3	7.91611e-49	0.287396	0.316	0.111	1.18116e-44	EC capillary
SFTPA1	2.64774e-46	-0.302013	0.132	0.321	3.9507e-42	EC capillary
CLDN5	1.17143e-43	0.375557	0.551	0.357	1.74789e-39	EC capillary
SLC34A2	1.66112e-43	-0.261199	0.125	0.304	2.47856e-39	EC capillary
COL1A1	5.64662e-43	0.330175	0.369	0.166	8.42532e-39	EC capillary
LPCAT1	6.88225e-43	-0.238506	0.07	0.217	1.0269e-38	EC capillary
COL4A2	1.4389e-42	0.392561	0.482	0.286	2.14699e-38	EC capillary
TMSB10	2.68234e-42	0.313869	0.514	0.302	4.00232e-38	EC capillary
BGN	5.0001e-41	0.266753	0.288	0.107	7.46065e-37	EC capillary
CCND1	7.77188e-41	0.234042	0.211	0.053	1.15964e-36	EC capillary
BCL3	9.38224e-41	-0.232449	0.091	0.247	1.39992e-36	EC capillary
CD74	5.86396e-40	0.351126	0.487	0.281	8.74962e-36	EC capillary
SMAD6	1.61915e-38	0.302781	0.347	0.162	2.41593e-34	EC capillary
KRT7	3.59114e-38	-0.208863	0.068	0.204	5.35834e-34	EC capillary
IGKC	3.99017e-38	0.616948	0.219	0.065	5.95374e-34	EC capillary
SGK1	9.83831e-36	0.240859	0.284	0.115	1.46797e-31	EC capillary
COL1A2	1.30751e-34	0.300385	0.465	0.279	1.95094e-30	EC capillary
ITPKC	2.52137e-34	-0.227455	0.106	0.251	3.76214e-30	EC capillary
ID3	4.95495e-33	0.233714	0.26	0.103	7.39328e-29	EC capillary
RHOB	8.89326e-32	0.431427	0.72	0.613	1.32696e-27	EC capillary
EGFL7	1.20809e-31	0.259961	0.372	0.197	1.80259e-27	EC capillary
SBNO2	5.11948e-30	-0.217204	0.111	0.247	7.63878e-26	EC capillary
VIM	9.81257e-30	0.292505	0.63	0.46	1.46413e-25	EC capillary
COL6A3	8.33198e-28	0.203383	0.229	0.092	1.24321e-23	EC capillary
MIDN	8.68266e-28	-0.214062	0.149	0.289	1.29554e-23	EC capillary
NFKBIA	3.91107e-27	-0.274713	0.318	0.468	5.8357e-23	EC capillary
TPM2	4.28015e-27	0.220689	0.27	0.123	6.38641e-23	EC capillary
CCN2	3.59725e-26	0.242783	0.336	0.183	5.36746e-22	EC capillary
LTBP2	1.01029e-25	0.205512	0.244	0.109	1.50745e-21	EC capillary
IGHA1	2.47128e-25	0.352003	0.141	0.038	3.68739e-21	EC capillary
ATF3	1.09572e-24	0.216806	0.274	0.136	1.63493e-20	EC capillary
GPX3	1.66182e-24	-0.266348	0.296	0.434	2.4796e-20	EC capillary
FCN3	2.96512e-22	-0.223958	0.238	0.376	4.42425e-18	EC capillary
IGHG1	3.92532e-21	0.406998	0.164	0.062	5.85697e-17	EC capillary
FOSB	1.03463e-19	0.258569	0.385	0.258	1.54378e-15	EC capillary
NR4A1	6.72985e-17	0.365411	0.565	0.473	1.00416e-12	EC capillary
EGR1	6.99305e-09	0.23779	0.572	0.535	0.000104343	EC capillary
SFTPB	5.34766e-74	-1.07748	0.16	0.627	7.97925e-70	EC venous
THBS1	1.5365e-58	-0.731672	0.172	0.554	2.29262e-54	EC venous
C11orf96	4.81475e-43	-0.68007	0.386	0.677	7.18408e-39	EC venous
FOS	4.55232e-36	0.64644	0.764	0.517	6.79252e-32	EC venous
PGC	3.14563e-34	-0.443937	0.021	0.239	4.69359e-30	EC venous
RHOB	1.50423e-33	0.57503	0.78	0.542	2.24446e-29	EC venous
SFTPC	5.43633e-32	-0.489296	0.247	0.57	8.11154e-28	EC venous
KLF2	7.4318e-28	0.491354	0.499	0.254	1.1089e-23	EC venous
SOCS3	5.59547e-26	-0.493776	0.586	0.773	8.349e-22	EC venous
HSPB1	1.47296e-24	0.554136	0.58	0.367	2.19781e-20	EC venous
GPX3	3.47171e-24	-0.352787	0.112	0.328	5.18014e-20	EC venous
COL4A2	1.15244e-22	0.424787	0.476	0.261	1.71955e-18	EC venous
IL6	6.12865e-22	-0.299061	0.044	0.216	9.14456e-18	EC venous
TSC22D3	2.49424e-21	0.266869	0.267	0.084	3.72166e-17	EC venous
SFTPA1	5.79527e-21	-0.310075	0.046	0.213	8.64713e-17	EC venous
CCL2	3.59304e-20	-0.265827	0.029	0.178	5.36118e-16	EC venous
MCF2L	3.31897e-18	0.237624	0.225	0.069	4.95223e-14	EC venous
POLR2A	1.07566e-17	0.255356	0.263	0.096	1.605e-13	EC venous
LITAF	1.85068e-17	-0.232988	0.069	0.228	2.76141e-13	EC venous
CSF3	2.78698e-17	-0.228306	0.031	0.165	4.15846e-13	EC venous
LRRC32	1.81429e-16	-0.248923	0.079	0.237	2.7071e-12	EC venous
IQCN	2.2681e-16	0.204697	0.173	0.044	3.38423e-12	EC venous
BCL3	2.65645e-16	-0.26644	0.087	0.247	3.96369e-12	EC venous
HSPG2	7.73394e-16	0.234311	0.242	0.09	1.15398e-11	EC venous
PTGDS	8.53604e-16	0.266289	0.316	0.145	1.27366e-11	EC venous
JUN	1.14209e-14	0.420986	0.78	0.704	1.70412e-10	EC venous
NPDC1	3.48931e-14	0.268026	0.305	0.147	5.2064e-10	EC venous
FOSB	3.72677e-14	0.359117	0.527	0.357	5.56071e-10	EC venous
EMP1	1.37226e-13	-0.287909	0.207	0.375	2.04755e-09	EC venous
ADAMTS4	1.46849e-13	-0.22384	0.076	0.212	2.19113e-09	EC venous
TIMP1	1.7084e-13	-0.252048	0.189	0.36	2.54911e-09	EC venous
TPM2	3.52025e-13	0.352103	0.417	0.252	5.25256e-09	EC venous
MT-ND2	3.77154e-12	-0.281184	0.373	0.562	5.62752e-08	EC venous
IGFBP7	8.75415e-09	0.247307	0.342	0.223	0.000130621	EC venous
IRF1	1.02282e-08	0.211364	0.276	0.158	0.000152615	EC venous
S100A6	1.16711e-08	-0.210262	0.198	0.325	0.000174144	EC venous
SOD2	1.55274e-08	-0.243716	0.383	0.517	0.000231685	EC venous
JUND	1.81181e-08	0.307138	0.652	0.566	0.00027034	EC venous
A2M	5.31399e-08	-0.212873	0.233	0.363	0.000792901	EC venous
CD74	1.47532e-07	0.222481	0.438	0.315	0.00220132	EC venous
SPARC	4.03509e-07	0.222577	0.391	0.278	0.00602076	EC venous
ZFP36	1.68359e-06	0.331641	0.771	0.751	0.0251209	EC venous
SCGB1A1	3.2373e-06	-0.246101	0.068	0.142	0.0483038	EC venous
C11orf96	8.45246e-177	-1.32173	0.117	0.757	1.26119e-172	Fibroblasts
SOCS3	7.08917e-126	-1.04177	0.27	0.783	1.05778e-121	Fibroblasts
JUNB	2.27262e-77	-0.895718	0.591	0.851	3.39097e-73	Fibroblasts
ZFP36	5.06246e-71	-0.739273	0.43	0.797	7.5537e-67	Fibroblasts
SPARC	1.90811e-64	0.713611	0.707	0.317	2.84709e-60	Fibroblasts
MGP	7.81326e-63	0.629602	0.6	0.192	1.16582e-58	Fibroblasts
THBS1	7.52712e-62	-0.756308	0.311	0.644	1.12312e-57	Fibroblasts
ICAM1	1.56482e-60	-0.550074	0.076	0.39	2.33486e-56	Fibroblasts
COL6A3	5.43778e-60	0.6383	0.55	0.163	8.11371e-56	Fibroblasts
IER2	4.52943e-59	-0.672752	0.227	0.578	6.75836e-55	Fibroblasts
SFTPC	9.7054e-59	-0.821148	0.29	0.667	1.44814e-54	Fibroblasts
BGN	4.97251e-58	0.539836	0.51	0.124	7.41948e-54	Fibroblasts
IGKC	3.15841e-52	1.19122	0.551	0.189	4.71266e-48	Fibroblasts
COL3A1	1.64892e-50	0.583527	0.705	0.362	2.46036e-46	Fibroblasts
SOD2	2.35242e-48	-0.6135	0.208	0.513	3.51005e-44	Fibroblasts
MMP2	3.44212e-48	0.548683	0.588	0.241	5.13599e-44	Fibroblasts
CD74	3.4972e-47	0.587081	0.687	0.349	5.21818e-43	Fibroblasts
LTBP2	8.84258e-46	0.552748	0.494	0.162	1.3194e-41	Fibroblasts
IL6	1.36009e-44	-0.302131	0.015	0.206	2.0294e-40	Fibroblasts
CCL2	3.1752e-44	-0.31201	0.011	0.195	4.73771e-40	Fibroblasts
COL1A2	4.79901e-42	0.468763	0.713	0.383	7.1606e-38	Fibroblasts
PGC	5.78138e-42	-0.552002	0.073	0.311	8.62639e-38	Fibroblasts
TSC22D3	5.86512e-41	0.39222	0.403	0.1	8.75135e-37	Fibroblasts
PTX3	2.48875e-40	-0.297818	0.017	0.195	3.71347e-36	Fibroblasts
EGR1	1.44345e-38	-0.565416	0.394	0.66	2.15377e-34	Fibroblasts
NR4A1	2.9531e-38	-0.650629	0.37	0.621	4.40633e-34	Fibroblasts
LMNA	3.05938e-38	-0.526212	0.246	0.514	4.56491e-34	Fibroblasts
COMP	6.18269e-38	0.474827	0.287	0.033	9.22519e-34	Fibroblasts
THY1	7.58526e-37	0.32817	0.248	0.014	1.1318e-32	Fibroblasts
JUND	8.51131e-36	-0.533815	0.36	0.611	1.26997e-31	Fibroblasts
PIM1	1.81936e-34	-0.229559	0.013	0.165	2.71466e-30	Fibroblasts
MYC	2.35706e-34	-0.265279	0.034	0.214	3.51697e-30	Fibroblasts
G0S2	4.67944e-34	-0.247658	0.019	0.179	6.9822e-30	Fibroblasts
SBNO2	7.4468e-34	-0.345331	0.073	0.283	1.11114e-29	Fibroblasts
TIMP1	9.16299e-34	0.576666	0.642	0.368	1.36721e-29	Fibroblasts
GADD45B	1.76212e-33	-0.405519	0.151	0.395	2.62926e-29	Fibroblasts
JUN	1.01478e-32	-0.606512	0.593	0.749	1.51415e-28	Fibroblasts
SFTPB	3.13466e-32	-0.652656	0.327	0.589	4.67722e-28	Fibroblasts
CCN2	3.19876e-32	0.462891	0.486	0.21	4.77287e-28	Fibroblasts
SERPINF1	7.02915e-32	0.336919	0.327	0.078	1.04882e-27	Fibroblasts
IGHA1	9.39695e-32	0.863603	0.384	0.124	1.40212e-27	Fibroblasts
IER3	1.71821e-31	-0.28756	0.052	0.238	2.56373e-27	Fibroblasts
LUM	5.29051e-31	0.313663	0.276	0.048	7.89397e-27	Fibroblasts
CDKN1A	1.82415e-30	-0.406036	0.158	0.386	2.72182e-26	Fibroblasts
MIDN	3.52206e-30	-0.290954	0.063	0.251	5.25527e-26	Fibroblasts
MAFF	1.93337e-29	-0.207148	0.017	0.157	2.88478e-25	Fibroblasts
IGHG3	4.74295e-29	1.00258	0.186	0.005	7.07696e-25	Fibroblasts
IGFBP7	1.10054e-28	0.383601	0.531	0.267	1.64212e-24	Fibroblasts
CCDC80	2.34659e-28	0.285359	0.226	0.027	3.50134e-24	Fibroblasts
TXNIP	3.93479e-28	0.298874	0.288	0.065	5.87109e-24	Fibroblasts
TMEM100	9.62166e-28	0.296011	0.234	0.033	1.43565e-23	Fibroblasts
IGHG1	1.69971e-27	1.1464	0.464	0.205	2.53614e-23	Fibroblasts
SFTPA1	9.40211e-27	-0.308307	0.091	0.283	1.40289e-22	Fibroblasts
KDM6B	2.84413e-26	-0.210114	0.03	0.173	4.24372e-22	Fibroblasts
COL5A1	4.75934e-26	0.334455	0.387	0.144	7.10141e-22	Fibroblasts
CTHRC1	1.17482e-25	0.242401	0.177	0.01	1.75295e-21	Fibroblasts
FOSB	4.97599e-25	-0.389602	0.185	0.4	7.42467e-21	Fibroblasts
PTGDS	1.21878e-24	0.406635	0.465	0.232	1.81854e-20	Fibroblasts
BAG3	1.76681e-23	-0.262643	0.072	0.237	2.63625e-19	Fibroblasts
CEBPD	5.21378e-23	-0.396897	0.315	0.516	7.77949e-19	Fibroblasts
BCL3	5.84472e-23	-0.20663	0.036	0.171	8.7209e-19	Fibroblasts
C1S	6.98481e-23	0.28174	0.341	0.124	1.0422e-18	Fibroblasts
ACTB	1.77062e-22	0.30613	0.589	0.332	2.64194e-18	Fibroblasts
ITGBL1	1.49698e-21	0.208073	0.156	0.011	2.23365e-17	Fibroblasts
IGFBP5	1.80242e-21	0.362198	0.416	0.202	2.68939e-17	Fibroblasts
C3	3.73057e-21	0.329222	0.351	0.143	5.56639e-17	Fibroblasts
EFEMP1	4.02763e-21	0.247666	0.246	0.065	6.00963e-17	Fibroblasts
THBS2	3.07577e-20	0.275622	0.255	0.075	4.58936e-16	Fibroblasts
MFAP4	7.94463e-20	0.287374	0.296	0.108	1.18542e-15	Fibroblasts
CXCR4	1.52667e-19	0.213935	0.185	0.033	2.27794e-15	Fibroblasts
IGFBP3	3.22996e-19	0.24945	0.144	0.013	4.81942e-15	Fibroblasts
CDH11	6.62305e-19	0.202229	0.178	0.032	9.88225e-15	Fibroblasts
COL4A1	2.70159e-18	0.287208	0.441	0.237	4.03104e-14	Fibroblasts
HSPA1A	3.39723e-18	-0.394987	0.337	0.5	5.069e-14	Fibroblasts
COL8A1	4.60027e-18	0.202092	0.147	0.017	6.86406e-14	Fibroblasts
DNAJB1	2.18123e-17	-0.342405	0.333	0.497	3.25461e-13	Fibroblasts
CFD	5.06611e-17	-0.224534	0.084	0.224	7.55915e-13	Fibroblasts
FTL	7.05424e-17	0.353343	0.665	0.463	1.05256e-12	Fibroblasts
ACTA2	8.01712e-17	0.240676	0.263	0.095	1.19624e-12	Fibroblasts
IGFBP4	8.38632e-17	0.258267	0.367	0.178	1.25132e-12	Fibroblasts
CTSB	2.44414e-16	0.230945	0.32	0.14	3.6469e-12	Fibroblasts
TMSB10	5.20128e-16	0.252963	0.452	0.256	7.76083e-12	Fibroblasts
FN1	8.04971e-16	0.365968	0.506	0.329	1.2011e-11	Fibroblasts
DCN	4.19482e-15	0.241914	0.352	0.178	6.25909e-11	Fibroblasts
A2M	5.45882e-15	0.243731	0.706	0.516	8.1451e-11	Fibroblasts
CEBPB	1.5701e-13	-0.234777	0.163	0.306	2.34274e-09	Fibroblasts
C1R	1.90177e-13	0.230588	0.45	0.271	2.83763e-09	Fibroblasts
HSPB1	5.19436e-13	0.267872	0.546	0.365	7.75051e-09	Fibroblasts
IFITM3	6.36992e-13	0.20913	0.311	0.154	9.50456e-09	Fibroblasts
ENG	1.06498e-12	0.207981	0.297	0.146	1.58905e-08	Fibroblasts
RGCC	3.35177e-12	0.201419	0.36	0.2	5.00117e-08	Fibroblasts
CALD1	1.50491e-11	0.204881	0.405	0.241	2.24548e-07	Fibroblasts
IGHM	2.54654e-11	0.573341	0.16	0.052	3.79969e-07	Fibroblasts
GPX3	9.16598e-11	-0.269227	0.288	0.419	1.36766e-06	Fibroblasts
NFKBIA	4.22572e-09	-0.2134	0.187	0.3	6.30519e-05	Fibroblasts
EMP1	1.30498e-08	-0.213619	0.204	0.316	0.000194717	Fibroblasts
MT-ATP6	2.25883e-08	0.245175	0.69	0.573	0.00033704	Fibroblasts
MT-ND2	2.87576e-06	-0.227867	0.551	0.638	0.0429092	Fibroblasts
SFTPB	1.03638e-87	-1.12307	0.228	0.685	1.54638e-83	Mast cells
SFTPC	3.32554e-62	-0.787063	0.239	0.63	4.96204e-58	Mast cells
HSPB1	2.15738e-57	0.795271	0.656	0.279	3.21903e-53	Mast cells
FOS	1.57737e-52	0.808586	0.73	0.406	2.35359e-48	Mast cells
RHOB	2.58368e-37	0.665685	0.729	0.477	3.85511e-33	Mast cells
TSC22D3	1.73145e-33	0.37181	0.329	0.074	2.5835e-29	Mast cells
C11orf96	2.35906e-29	-0.506492	0.343	0.595	3.51995e-25	Mast cells
SOCS3	4.15651e-28	-0.473313	0.451	0.682	6.20193e-24	Mast cells
COL3A1	5.57666e-26	0.434985	0.41	0.165	8.32094e-22	Mast cells
KCTD12	9.07215e-26	0.361739	0.358	0.124	1.35366e-21	Mast cells
PGC	2.3654e-24	-0.378122	0.076	0.249	3.52941e-20	Mast cells
SLC11A1	2.45709e-24	0.374917	0.277	0.074	3.66623e-20	Mast cells
ALOX5	8.02811e-22	0.262015	0.214	0.041	1.19787e-17	Mast cells
THBS1	7.5099e-20	-0.431287	0.299	0.482	1.12055e-15	Mast cells
SFTPA1	2.33581e-19	-0.253132	0.074	0.227	3.48527e-15	Mast cells
CALD1	6.12965e-19	0.28858	0.341	0.14	9.14605e-15	Mast cells
TPM2	7.16223e-19	0.456536	0.367	0.169	1.06868e-14	Mast cells
RGCC	7.96459e-19	0.288345	0.391	0.186	1.1884e-14	Mast cells
PLK3	4.86033e-17	0.293492	0.268	0.102	7.25209e-13	Mast cells
IRF1	5.6115e-17	0.263346	0.305	0.126	8.37293e-13	Mast cells
PPP1R15A	1.22111e-16	0.284626	0.366	0.176	1.82203e-12	Mast cells
BRD2	2.04733e-16	0.260957	0.281	0.113	3.05482e-12	Mast cells
ICAM1	2.0508e-16	-0.375352	0.275	0.443	3.06e-12	Mast cells
CXCL2	3.00561e-16	-0.206743	0.052	0.172	4.48466e-12	Mast cells
COL1A1	7.39193e-16	0.345569	0.396	0.209	1.10295e-11	Mast cells
POLR2A	9.59406e-16	0.248211	0.255	0.096	1.43153e-11	Mast cells
EGR1	2.33877e-15	0.46473	0.639	0.518	3.48968e-11	Mast cells
NR4A1	2.51423e-15	0.500561	0.644	0.49	3.75148e-11	Mast cells
POLG2	1.16458e-14	0.200804	0.181	0.05	1.73766e-10	Mast cells
TMSB10	1.96732e-14	0.228223	0.468	0.263	2.93545e-10	Mast cells
CD74	2.70426e-14	0.4932	0.51	0.332	4.03503e-10	Mast cells
SPARC	3.98457e-14	0.260148	0.375	0.2	5.94538e-10	Mast cells
IER5	4.20877e-14	0.322409	0.421	0.25	6.2799e-10	Mast cells
ATF3	5.06486e-14	0.287566	0.336	0.175	7.55728e-10	Mast cells
FTH1	5.94512e-14	0.260125	0.562	0.365	8.87072e-10	Mast cells
FOSB	6.28536e-14	0.347579	0.497	0.329	9.37839e-10	Mast cells
COL4A2	9.26284e-14	0.307803	0.39	0.222	1.38211e-09	Mast cells
COL18A1	3.66637e-13	0.203963	0.204	0.072	5.47059e-09	Mast cells
DUSP2	3.60991e-12	0.291797	0.265	0.126	5.38634e-08	Mast cells
COL4A1	4.75973e-12	0.238362	0.333	0.181	7.10199e-08	Mast cells
LDLR	5.8348e-11	-0.218197	0.131	0.25	8.7061e-07	Mast cells
KLF4	1.73872e-10	0.219165	0.31	0.175	2.59434e-06	Mast cells
BTG2	5.88016e-10	0.22038	0.3	0.167	8.77379e-06	Mast cells
PTGDS	6.76403e-10	0.209503	0.24	0.12	1.00926e-05	Mast cells
JUN	8.13351e-10	0.395627	0.741	0.694	1.2136e-05	Mast cells
SBNO2	9.83961e-10	-0.233357	0.146	0.258	1.46817e-05	Mast cells
GPX3	1.30598e-09	-0.213255	0.152	0.266	1.94866e-05	Mast cells
C1QA	6.87482e-09	0.273388	0.24	0.126	0.000102579	Mast cells
MT-ND2	1.78349e-08	-0.20165	0.388	0.535	0.000266115	Mast cells
DNAJB1	3.81965e-08	0.234539	0.532	0.387	0.00056993	Mast cells
FTL	1.08773e-07	0.323973	0.626	0.49	0.00162301	Mast cells
APOE	1.14034e-07	0.343551	0.347	0.233	0.0017015	Mast cells
KLF2	4.47402e-07	0.214073	0.368	0.263	0.00667569	Mast cells
NFKBIA	1.24843e-06	-0.230865	0.324	0.414	0.0186278	Mast cells
SOCS3	2.23795e-19	-0.795022	0.262	0.631	3.33925e-15	Innate lymphoid cell NK
C11orf96	5.18599e-18	-0.626018	0.137	0.483	7.73801e-14	Innate lymphoid cell NK
SFTPB	3.38253e-16	-0.854474	0.432	0.744	5.04708e-12	Innate lymphoid cell NK
THBS1	2.73831e-13	-0.558695	0.181	0.478	4.08583e-09	Innate lymphoid cell NK
IGHA1	3.75823e-09	0.629481	0.258	0.054	5.60765e-05	Innate lymphoid cell NK
PGC	1.19506e-08	-0.366888	0.077	0.266	0.000178314	Innate lymphoid cell NK
COL3A1	5.90841e-08	0.421643	0.347	0.138	0.000881594	Innate lymphoid cell NK
IGKC	9.60244e-08	1.04345	0.384	0.167	0.00143278	Innate lymphoid cell NK
CDKN1A	1.59237e-07	-0.319297	0.1	0.281	0.00237598	Innate lymphoid cell NK
MIDN	1.63276e-07	-0.289509	0.085	0.261	0.00243624	Innate lymphoid cell NK
COL1A1	1.72244e-07	0.415543	0.336	0.133	0.00257006	Innate lymphoid cell NK
ICAM1	2.82626e-07	-0.384287	0.122	0.305	0.00421706	Innate lymphoid cell NK
TSC22D3	3.35239e-07	0.291532	0.288	0.099	0.0050021	Innate lymphoid cell NK
ZFP36	8.6631e-07	-0.342508	0.45	0.68	0.0129262	Innate lymphoid cell NK
ITPKC	9.46982e-07	-0.233539	0.044	0.182	0.0141299	Innate lymphoid cell NK
JUNB	1.15355e-06	-0.328174	0.517	0.724	0.0172121	Innate lymphoid cell NK
TMEM100	1.25004e-06	0.245082	0.203	0.049	0.0186519	Innate lymphoid cell NK
MYL9	1.25945e-06	0.332698	0.303	0.123	0.0187922	Innate lymphoid cell NK
CXCR4	1.4367e-06	0.302843	0.225	0.064	0.021437	Innate lymphoid cell NK
TXNIP	1.45372e-06	0.324046	0.262	0.094	0.0216909	Innate lymphoid cell NK
SPARC	1.73519e-06	0.368174	0.428	0.232	0.0258908	Innate lymphoid cell NK
LTBP2	2.75057e-06	0.243284	0.181	0.039	0.0410413	Innate lymphoid cell NK
SFTPB	5.31682e-24	-1.3241	0.173	0.736	7.93322e-20	Monocytes
SOCS3	2.50907e-13	-0.742442	0.306	0.684	3.74378e-09	Monocytes
SFTPC	5.41056e-13	-0.739139	0.296	0.684	8.07309e-09	Monocytes
THBS1	1.18938e-10	-0.654296	0.276	0.602	1.77467e-06	Monocytes
C11orf96	9.81962e-10	-0.557039	0.194	0.516	1.46519e-05	Monocytes
ICAM1	9.19824e-09	-0.52342	0.163	0.463	0.000137247	Monocytes
PGC	3.60765e-08	-0.45112	0.041	0.305	0.000538298	Monocytes
POLG2	3.7834e-08	0.241652	0.184	0.043	0.000564522	Monocytes
HSPB1	4.11627e-08	0.50798	0.48	0.241	0.000614188	Monocytes
CSF3	3.18509e-07	-0.381051	0	0.218	0.00475247	Monocytes
SFTPA1	2.54611e-06	-0.374317	0.061	0.287	0.0379905	Monocytes
THBS1	1.16469e-11	-0.782079	0.156	0.532	1.73783e-07	Lymphatic EC differentiating
SFTPB	4.6848e-09	-0.836208	0.326	0.679	6.99019e-05	Lymphatic EC differentiating
SOCS3	2.68478e-07	-0.582205	0.298	0.587	0.00400595	Lymphatic EC differentiating
C11orf96	1.05404e-06	-0.533797	0.255	0.532	0.0157273	Lymphatic EC differentiating
PGC	2.1277e-06	-0.493623	0.043	0.239	0.0317474	Lymphatic EC differentiating
THBS1	2.91488e-12	-0.758399	0.087	0.56	4.3493e-08	Smooth muscle FAM83D+
SOCS3	2.44615e-10	-0.710321	0.174	0.62	3.64989e-06	Smooth muscle FAM83D+
SFTPB	9.92191e-09	-0.914057	0.283	0.76	0.000148045	Smooth muscle FAM83D+
RHOB	4.82757e-08	1.21279	0.703	0.28	0.000720322	Smooth muscle FAM83D+
BCL2L1	3.60012e-07	-0.286881	0	0.18	0.00537174	Smooth muscle FAM83D+
SOCS3	2.95039e-28	-0.741782	0.16	0.565	4.40228e-24	Rare
SFTPB	4.50352e-19	-0.749812	0.441	0.79	6.7197e-15	Rare
MT-ND4	9.38445e-17	0.676359	0.806	0.511	1.40025e-12	Rare
IGFBP7	3.61084e-15	0.658818	0.447	0.134	5.38773e-11	Rare
HSPB1	6.35909e-14	0.759192	0.536	0.22	9.4884e-10	Rare
SFTPC	1.36114e-13	-0.48378	0.376	0.683	2.03095e-09	Rare
BCL3	1.73216e-12	-0.28386	0.036	0.204	2.58455e-08	Rare
BGN	2.19243e-12	0.487795	0.314	0.059	3.27133e-08	Rare
ACTA2	1.10977e-11	0.976499	0.306	0.059	1.65588e-07	Rare
TAGLN	1.34196e-11	1.31874	0.492	0.226	2.00233e-07	Rare
MGP	8.3015e-11	0.464592	0.354	0.108	1.23867e-06	Rare
ICAM1	3.76788e-10	-0.362808	0.118	0.317	5.62205e-06	Rare
FN1	5.21777e-10	0.386734	0.418	0.161	7.78544e-06	Rare
TPM1	6.53513e-10	0.473681	0.35	0.113	9.75106e-06	Rare
S100A6	9.81652e-10	0.437012	0.523	0.263	1.46472e-05	Rare
MFAP4	1.61963e-09	0.401442	0.243	0.043	2.41666e-05	Rare
COL1A1	1.69733e-09	0.347023	0.422	0.161	2.53258e-05	Rare
IGFBP5	2.33911e-09	0.303442	0.308	0.081	3.49018e-05	Rare
ACTB	2.34339e-09	0.502625	0.58	0.328	3.49657e-05	Rare
PGC	2.54681e-09	-0.297614	0.112	0.301	3.8001e-05	Rare
ZFP36	3.02726e-09	-0.429755	0.39	0.597	4.51698e-05	Rare
SPARC	4.94692e-09	0.385621	0.492	0.237	7.3813e-05	Rare
ELN	4.98886e-09	0.494497	0.283	0.075	7.44388e-05	Rare
MYL9	5.17157e-09	1.16845	0.416	0.194	7.7165e-05	Rare
ITM2C	5.34651e-09	0.260868	0.173	0.005	7.97752e-05	Rare
PTGIS	6.90924e-09	0.245628	0.171	0.005	0.000103093	Rare
CNN1	9.31429e-09	0.57948	0.23	0.043	0.000138979	Rare
COL18A1	9.57642e-09	0.340522	0.23	0.043	0.00014289	Rare
PDK4	1.39108e-08	0.297306	0.194	0.022	0.000207562	Rare
PDLIM7	1.52246e-08	0.235378	0.207	0.027	0.000227166	Rare
MT-CO3	2.35502e-08	0.433248	0.705	0.511	0.000351393	Rare
LDLR	2.5396e-08	-0.209761	0.042	0.172	0.000378933	Rare
MT-ATP6	4.3555e-08	0.400219	0.734	0.511	0.000649884	Rare
MCAM	6.49566e-08	0.474165	0.243	0.065	0.000969218	Rare
HSPB7	6.60917e-08	0.242912	0.175	0.016	0.000986155	Rare
CSRP1	7.16138e-08	0.707544	0.359	0.161	0.00106855	Rare
FLNA	7.92401e-08	0.609193	0.297	0.108	0.00118234	Rare
FOS	8.2803e-08	0.439676	0.559	0.323	0.0012355	Rare
RGS5	9.67772e-08	0.413239	0.158	0.011	0.00144401	Rare
SPARCL1	1.55222e-07	0.474165	0.232	0.059	0.00231607	Rare
MYH11	1.57427e-07	0.675247	0.266	0.086	0.00234897	Rare
PPP1R12B	1.6409e-07	0.415084	0.213	0.048	0.00244839	Rare
C11orf96	1.64709e-07	-0.351739	0.262	0.473	0.00245763	Rare
CALD1	1.67098e-07	0.417006	0.39	0.183	0.00249326	Rare
GSN	1.68404e-07	0.240203	0.224	0.048	0.00251275	Rare
RCAN2	2.35582e-07	0.253268	0.141	0.005	0.00351511	Rare
DSTN	2.6111e-07	0.353073	0.224	0.054	0.00389602	Rare
COL3A1	3.84865e-07	0.354885	0.329	0.134	0.00574258	Rare
CRYAB	3.975e-07	0.430217	0.247	0.075	0.0059311	Rare
IGKC	4.975e-07	0.471915	0.3	0.108	0.0074232	Rare
CRIM1	5.1875e-07	0.247912	0.173	0.027	0.00774026	Rare
TSC22D3	6.80581e-07	0.244964	0.238	0.07	0.0101549	Rare
TIMP2	7.12417e-07	0.256338	0.268	0.091	0.01063	Rare
PTGDS	1.16027e-06	0.247411	0.211	0.054	0.0173124	Rare
ZBTB16	1.17029e-06	0.230561	0.228	0.065	0.0174619	Rare
TPM2	1.38378e-06	0.827081	0.371	0.199	0.0206474	Rare
VIM	1.74656e-06	0.630238	0.624	0.441	0.0260604	Rare
PPP1R14A	2.18258e-06	0.313381	0.2	0.054	0.0325662	Rare
ACTN1	2.3711e-06	0.228218	0.236	0.075	0.0353792	Rare
C11orf96	3.7668e-34	-0.893824	0.15	0.646	5.62044e-30	EC arterial
SOCS3	1.17146e-30	-0.786581	0.374	0.794	1.74794e-26	EC arterial
SFTPB	7.55309e-29	-1.09738	0.319	0.738	1.127e-24	EC arterial
PGC	8.88059e-21	-0.641705	0.051	0.382	1.32507e-16	EC arterial
THBS1	1.1445e-18	-0.587267	0.209	0.554	1.7077e-14	EC arterial
ICAM1	9.96666e-16	-0.485582	0.15	0.465	1.48713e-11	EC arterial
IGKC	5.06393e-15	1.34254	0.358	0.102	7.55588e-11	EC arterial
JUNB	3.00469e-13	-0.545233	0.591	0.825	4.4833e-09	EC arterial
CCL2	3.09563e-13	-0.322461	0.004	0.197	4.61899e-09	EC arterial
SFTPC	5.45334e-13	-0.404416	0.429	0.757	8.13693e-09	EC arterial
IGFBP7	8.18231e-13	0.434979	0.421	0.166	1.22088e-08	EC arterial
IL6	9.0185e-13	-0.305587	0.016	0.215	1.34565e-08	EC arterial
SFTPA1	6.89333e-12	-0.395508	0.091	0.329	1.02855e-07	EC arterial
CSF3	1.4809e-10	-0.303538	0.02	0.191	2.20966e-06	EC arterial
TMEM100	1.72992e-10	0.296889	0.276	0.08	2.58121e-06	EC arterial
COL3A1	1.8125e-10	0.419426	0.398	0.169	2.70443e-06	EC arterial
TSC22D3	2.05447e-10	0.293506	0.295	0.092	3.06548e-06	EC arterial
CCN2	6.79037e-10	0.414206	0.37	0.154	1.01319e-05	EC arterial
MIDN	7.73599e-10	-0.324331	0.126	0.345	1.15429e-05	EC arterial
CDKN1A	4.16936e-09	-0.325463	0.154	0.372	6.2211e-05	EC arterial
SDC4	6.99941e-09	-0.250884	0.047	0.215	0.000104438	EC arterial
IGHA1	7.3732e-09	0.848651	0.213	0.058	0.000110015	EC arterial
BGN	1.26728e-08	0.285823	0.276	0.095	0.000189091	EC arterial
SOD2	1.49347e-08	-0.315139	0.197	0.418	0.000222841	EC arterial
ACTG2	1.75126e-08	0.212836	0.126	0.012	0.000261305	EC arterial
PTGDS	2.16904e-08	0.30057	0.323	0.135	0.000323643	EC arterial
ZFP36	2.39506e-08	-0.35029	0.575	0.751	0.000357368	EC arterial
COL1A1	2.61203e-08	0.334702	0.378	0.172	0.000389741	EC arterial
BAG3	1.70321e-07	-0.252541	0.122	0.305	0.00254136	EC arterial
SPARC	2.06704e-07	0.346432	0.535	0.351	0.00308423	EC arterial
IGHG1	5.54166e-07	1.44796	0.272	0.117	0.00826871	EC arterial
ACTA2	6.49447e-07	0.270722	0.205	0.068	0.0096904	EC arterial
HSPB1	8.74883e-07	0.421129	0.469	0.298	0.0130541	EC arterial
GPX3	1.1496e-06	-0.328793	0.283	0.462	0.0171532	EC arterial
MYH11	1.29596e-06	0.255776	0.161	0.043	0.0193369	EC arterial
LDLR	1.58439e-06	-0.243223	0.087	0.234	0.0236407	EC arterial
COL18A1	2.36024e-06	0.214435	0.217	0.08	0.0352171	EC arterial
SERPINA1	2.98326e-06	-0.218625	0.059	0.191	0.0445133	EC arterial
TPM2	3.10994e-06	0.326465	0.331	0.169	0.0464034	EC arterial
TAGLN	3.33936e-06	0.358886	0.366	0.197	0.0498266	EC arterial
SFTPB	8.54689e-12	-1.178	0.536	0.886	1.27528e-07	AT1
C11orf96	6.32822e-10	-0.909802	0	0.477	9.44234e-06	AT1
SFTPC	2.44072e-09	1.1119	0.911	0.712	3.6418e-05	AT1
IGKC	1.21178e-08	0.726555	0.411	0.068	0.000180809	AT1
IGHG1	1.51059e-08	0.769913	0.339	0.038	0.000225395	AT1
THBS1	6.18405e-07	-0.671538	0.018	0.371	0.00922722	AT1
ICAM1	6.96543e-07	-0.709631	0.089	0.462	0.0103931	AT1
IGHA1	1.79198e-06	0.506429	0.339	0.068	0.0267381	AT1
C11orf96	4.0159e-14	-0.560452	0.098	0.418	5.99212e-10	Macrophages
PLK3	1.41065e-13	0.697064	0.426	0.067	2.10483e-09	Macrophages
ALOX5	4.20748e-12	0.53826	0.551	0.187	6.27799e-08	Macrophages
EIF4A3	4.65353e-12	0.558858	0.363	0.045	6.94354e-08	Macrophages
EGR1	2.09843e-11	0.761551	0.633	0.321	3.13107e-07	Macrophages
POLR2A	3.13525e-11	0.549337	0.359	0.052	4.67811e-07	Macrophages
SFTPB	3.98161e-11	-0.675028	0.215	0.53	5.94096e-07	Macrophages
SOCS3	8.14188e-11	-0.471062	0.176	0.493	1.21485e-06	Macrophages
SFTPC	4.07016e-10	-0.628003	0.27	0.575	6.07309e-06	Macrophages
DUSP2	5.53596e-10	0.66045	0.41	0.112	8.26021e-06	Macrophages
MAFB	8.03379e-10	0.577867	0.426	0.127	1.19872e-05	Macrophages
NXF1	1.36289e-09	0.392254	0.262	0.015	2.03357e-05	Macrophages
IQCN	3.197e-09	0.418391	0.305	0.045	4.77024e-05	Macrophages
FOS	7.31998e-09	0.577051	0.629	0.366	0.000109221	Macrophages
ASTL	1.04602e-08	0.346826	0.227	0.007	0.000156076	Macrophages
SOCS1	1.59776e-08	0.467089	0.305	0.06	0.000238402	Macrophages
MT-ND1	1.60447e-08	-0.536881	0.227	0.493	0.000239403	Macrophages
HEXIM1	1.70951e-08	0.388017	0.348	0.082	0.000255076	Macrophages
BRD2	2.93871e-08	0.405341	0.363	0.104	0.000438485	Macrophages
SLC11A1	3.82999e-08	0.544321	0.613	0.358	0.000571473	Macrophages
TSPOAP1	6.49322e-08	0.271463	0.191	0	0.000968853	Macrophages
FABP4	6.59673e-08	-0.374732	0.176	0.418	0.000984298	Macrophages
ID2	8.95375e-08	0.330792	0.297	0.06	0.00133599	Macrophages
TXNIP	1.29887e-07	0.36443	0.348	0.104	0.00193805	Macrophages
PGC	1.96475e-07	-0.36687	0.066	0.254	0.0029316	Macrophages
FOSB	2.48615e-07	0.427687	0.441	0.187	0.00370959	Macrophages
ZFP36L2	3.03448e-07	0.271204	0.273	0.052	0.00452774	Macrophages
MT-ND2	4.41836e-07	-0.528588	0.461	0.731	0.00659264	Macrophages
NUFIP2	4.79731e-07	0.282538	0.238	0.037	0.00715807	Macrophages
POLG2	5.60331e-07	0.338407	0.27	0.06	0.0083607	Macrophages
JUN	1.07349e-06	0.697724	0.734	0.612	0.0160175	Macrophages
WDR74	1.43803e-06	0.232448	0.172	0.007	0.0214568	Macrophages
DDIT3	1.85045e-06	0.240721	0.184	0.015	0.0276106	Macrophages
RSRP1	1.98436e-06	0.267723	0.234	0.045	0.0296086	Macrophages
PPP1R10	2.6379e-06	0.264561	0.219	0.037	0.0393601	Macrophages
IER2	3.12151e-06	0.469177	0.535	0.321	0.046576	Macrophages
SFTPB	2.17335e-34	-1.42146	0.028	0.562	3.24286e-30	SM activated stress response
SFTPC	2.0741e-33	-1.18963	0.06	0.629	3.09477e-29	SM activated stress response
HSPB1	1.02198e-25	1.37634	0.872	0.236	1.52489e-21	SM activated stress response
RHOB	8.72713e-25	1.4467	0.94	0.506	1.30218e-20	SM activated stress response
SFTPA1	1.10174e-20	-0.530387	0.004	0.303	1.6439e-16	SM activated stress response
PGC	4.31069e-19	-0.484944	0.004	0.281	6.43198e-15	SM activated stress response
FOS	5.65819e-15	0.852197	0.908	0.539	8.44259e-11	SM activated stress response
SLC34A2	3.70662e-13	-0.331621	0	0.18	5.53065e-09	SM activated stress response
TPM2	6.35753e-12	1.10079	0.677	0.27	9.48607e-08	SM activated stress response
ELN	1.92741e-11	0.794261	0.475	0.079	2.87588e-07	SM activated stress response
ATF3	2.95782e-11	0.595744	0.543	0.124	4.41336e-07	SM activated stress response
BTG2	3.37335e-11	0.552674	0.546	0.124	5.03338e-07	SM activated stress response
COL18A1	3.80727e-11	0.601055	0.489	0.101	5.68083e-07	SM activated stress response
JUN	5.15595e-11	0.645646	0.972	0.73	7.69319e-07	SM activated stress response
ELF3	3.56121e-10	-0.321782	0.011	0.18	5.31368e-06	SM activated stress response
CALD1	6.14691e-10	0.628209	0.617	0.258	9.1718e-06	SM activated stress response
ACTA2	6.98059e-10	0.904214	0.447	0.09	1.04157e-05	SM activated stress response
MYL9	1.12223e-09	1.08817	0.61	0.27	1.67448e-05	SM activated stress response
THBS1	6.35208e-09	-0.61707	0.202	0.483	9.47794e-05	SM activated stress response
MCAM	1.55122e-08	0.581759	0.397	0.079	0.000231458	SM activated stress response
TAGLN	2.79748e-08	1.09038	0.635	0.326	0.000417412	SM activated stress response
MT-ND2	4.12024e-08	-0.653694	0.287	0.562	0.000614781	SM activated stress response
NOTCH3	6.06522e-08	0.442284	0.365	0.067	0.000904992	SM activated stress response
EGR1	8.47943e-08	0.530496	0.855	0.596	0.00126522	SM activated stress response
SPARC	9.14018e-08	0.522595	0.56	0.236	0.00136381	SM activated stress response
KLF2	1.54058e-07	0.476415	0.585	0.236	0.0022987	SM activated stress response
JUNB	1.58813e-07	0.551437	0.922	0.775	0.00236964	SM activated stress response
TSC22D3	1.94701e-07	0.390357	0.387	0.09	0.00290513	SM activated stress response
MT-ND1	2.37349e-07	-0.445817	0.152	0.393	0.00354148	SM activated stress response
COL6A2	2.54469e-07	0.504824	0.592	0.27	0.00379694	SM activated stress response
MYH11	3.15188e-07	0.59425	0.344	0.067	0.00470292	SM activated stress response
CRYAB	5.16103e-07	0.600395	0.408	0.135	0.00770078	SM activated stress response
COL3A1	6.61037e-07	0.409555	0.475	0.169	0.00986333	SM activated stress response
COL4A2	9.68204e-07	0.473173	0.596	0.27	0.0144466	SM activated stress response
ZBTB16	1.05128e-06	0.343524	0.355	0.079	0.0156862	SM activated stress response
ZFP36L1	1.06571e-06	0.365929	0.344	0.079	0.0159015	SM activated stress response
PPP1R12B	1.31923e-06	0.359769	0.259	0.022	0.0196842	SM activated stress response
PDLIM7	1.44181e-06	0.3245	0.28	0.034	0.0215133	SM activated stress response
GPX3	1.51652e-06	-0.409397	0.17	0.393	0.022628	SM activated stress response
C11orf96	1.39568e-11	-0.77709	0.153	0.561	2.08249e-07	T cell lineage
SOCS3	6.33597e-11	-0.759803	0.198	0.598	9.45391e-07	T cell lineage
SFTPB	4.80496e-09	-0.832659	0.468	0.773	7.16948e-05	T cell lineage
IGKC	4.82788e-09	1.12667	0.423	0.098	7.20368e-05	T cell lineage
ZFP36	1.42223e-08	-0.516823	0.432	0.78	0.000212211	T cell lineage
THBS1	3.27518e-08	-0.599242	0.144	0.47	0.00048869	T cell lineage
ICAM1	3.97971e-08	-0.574172	0.081	0.379	0.000593813	T cell lineage
SOCS3	1.11387e-44	-0.928422	0.226	0.738	1.66201e-40	Myofibroblasts
C11orf96	7.90612e-28	-0.840099	0.245	0.655	1.17967e-23	Myofibroblasts
SPARC	1.14403e-24	0.722801	0.735	0.276	1.70701e-20	Myofibroblasts
THBS1	2.33722e-20	-0.598467	0.23	0.566	3.48736e-16	Myofibroblasts
BGN	1.87004e-18	0.600766	0.548	0.152	2.79029e-14	Myofibroblasts
COL3A1	5.5397e-18	0.64522	0.612	0.214	8.26579e-14	Myofibroblasts
IER3	1.17171e-17	-0.301064	0.047	0.255	1.74831e-13	Myofibroblasts
MYC	1.57465e-17	-0.247054	0.029	0.207	2.34953e-13	Myofibroblasts
MIDN	1.84753e-17	-0.348164	0.069	0.303	2.7567e-13	Myofibroblasts
EGR1	5.26376e-17	-0.718036	0.457	0.738	7.85405e-13	Myofibroblasts
IER2	3.22278e-16	-0.577155	0.261	0.572	4.80871e-12	Myofibroblasts
COL1A2	2.18367e-15	0.546065	0.673	0.297	3.25825e-11	Myofibroblasts
ZFP36	4.75038e-15	-0.567023	0.457	0.697	7.08804e-11	Myofibroblasts
TIMP1	2.35959e-14	0.646862	0.603	0.276	3.52075e-10	Myofibroblasts
SFTPB	2.54451e-14	-0.745455	0.33	0.607	3.79666e-10	Myofibroblasts
ICAM1	4.66442e-14	-0.357433	0.071	0.276	6.95979e-10	Myofibroblasts
SFTPC	1.31492e-12	-0.578594	0.234	0.51	1.962e-08	Myofibroblasts
IGFBP7	1.80579e-12	0.520674	0.629	0.31	2.69442e-08	Myofibroblasts
GADD45B	2.23013e-12	-0.384311	0.145	0.386	3.32758e-08	Myofibroblasts
JUNB	4.26355e-12	-0.517487	0.636	0.821	6.36164e-08	Myofibroblasts
BCL3	7.10025e-12	-0.201648	0.019	0.138	1.05943e-07	Myofibroblasts
BAG3	1.05174e-11	-0.291006	0.073	0.255	1.5693e-07	Myofibroblasts
TMEM100	2.97811e-11	0.372026	0.287	0.028	4.44364e-07	Myofibroblasts
LTBP2	4.79319e-11	0.426659	0.419	0.131	7.15192e-07	Myofibroblasts
BHLHE40	6.36162e-11	-0.275539	0.058	0.221	9.49217e-07	Myofibroblasts
LDLR	6.46416e-11	-0.202777	0.025	0.145	9.64517e-07	Myofibroblasts
PTGDS	1.26974e-10	0.394606	0.343	0.076	1.89458e-06	Myofibroblasts
TSC22D3	1.38671e-10	0.34882	0.335	0.069	2.06911e-06	Myofibroblasts
MFAP4	2.04049e-09	0.389447	0.335	0.09	3.04462e-05	Myofibroblasts
CCN5	4.74543e-09	-0.390298	0.112	0.283	7.08066e-05	Myofibroblasts
MGP	6.72006e-09	0.435276	0.574	0.324	0.00010027	Myofibroblasts
PGC	2.18955e-08	-0.244959	0.065	0.207	0.000326702	Myofibroblasts
CD74	2.39892e-08	0.407887	0.513	0.262	0.000357942	Myofibroblasts
PFN1	7.16798e-08	0.300702	0.453	0.214	0.00106953	Myofibroblasts
FOSL2	8.1754e-08	-0.203986	0.057	0.186	0.00121985	Myofibroblasts
COL6A3	1.11605e-07	0.340984	0.362	0.138	0.00166526	Myofibroblasts
PDK4	1.17348e-07	0.280568	0.234	0.041	0.00175095	Myofibroblasts
NR4A1	1.26947e-07	-0.476886	0.417	0.572	0.00189417	Myofibroblasts
COL4A1	1.46653e-07	0.344102	0.468	0.228	0.00218821	Myofibroblasts
SBNO2	2.06667e-07	-0.219986	0.045	0.159	0.00308368	Myofibroblasts
ITM2C	2.12898e-07	0.284116	0.196	0.021	0.00317666	Myofibroblasts
IGKC	2.35497e-07	0.650949	0.355	0.131	0.00351385	Myofibroblasts
IGFBP5	3.30283e-07	0.305668	0.41	0.172	0.00492816	Myofibroblasts
RGS5	4.92704e-07	0.333585	0.165	0.007	0.00735164	Myofibroblasts
ACTB	1.16812e-06	0.243495	0.768	0.476	0.0174295	Myofibroblasts
VIM	1.20533e-06	0.480435	0.823	0.628	0.0179848	Myofibroblasts
HSPA1A	1.4351e-06	-0.357399	0.299	0.476	0.0214131	Myofibroblasts
COL1A1	1.45385e-06	0.302835	0.536	0.31	0.0216929	Myofibroblasts
EPAS1	2.31054e-06	0.233982	0.558	0.31	0.0344756	Myofibroblasts
CLDN5	3.07282e-06	0.266099	0.334	0.138	0.0458495	Myofibroblasts
MLPH	5.85884e-08	0.571542	0.375	0	0.000874198	Secretory
CEBPD	1.12741e-07	0.750641	0.667	0.234	0.0016822	Secretory
CROCC	2.63583e-07	0.567041	0.403	0.031	0.00393292	Secretory
CD55	1.36975e-06	-0.552645	0.097	0.453	0.020438	Secretory
